# Genomic and Bioinformatic Insights into *Enterococcus faecalis* from Retail Meats in Nigeria

**DOI:** 10.1101/2025.04.15.648955

**Authors:** Charles Ayodeji Osunla, Ayorinde Akinbobola, Arif Elshafea, Esther Eyram Asare Yeboah, Olayemi Stephen Bakare, Aderonke Fayanju, Dorcas Oladayo Fatoba, Bright Boamah, Daniel Gyamfi Amoako

## Abstract

**Background:** *Enterococcus faecalis (E. faecalis)* is a commensal and opportunistic pathogen increasingly recognized for its antimicrobial resistance (AMR) and zoonotic potential. This study employs whole-genome sequencing (WGS) to characterize *E. faecalis* isolates from retail meat samples, focusing on antimicrobial resistance genes (ARGs), virulence determinants, mobile genetic elements, and phylogenomic relationships.

**Materials and Methods:** Fifty raw meat samples, including chicken (n=18), beef (n=17), and turkey (n=15), were collected from retail markets in Akungba-Akoko, Nigeria. *E. faecalis* isolates were identified using standard microbiological methods and subjected to antimicrobial susceptibility testing were further analysed using WGS.

**Results:** Ten *E. faecalis* isolates were recovered, with the highest prevalence in chicken (n=6), followed by beef (n=2) and turkey (n=2). All isolates were resistant to clindamycin, erythromycin, and tetracycline. Frequent ARGs included *aac(6’)-aph(2’’)*, *ant(6)-Ia*, *lsa(A)*, *erm(B)*, *tet(M)*, and *tet(L)*. Plasmid replicons *rep9c* and *repUS43* showed ST-specific associations with ST477 and ST16, respectively. MGEs such as *IS3*, *IS6*, *IS256*, and *IS1380* co-localized with ARGs and virulence determinants. Phylogenomic analysis revealed two major lineages, with ST477 distributed across meat types and ST16 restricted to chicken. Comparative genomic analysis with publicly available African *E. faecalis* isolates revealed distinct clonal lineages and geographic clustering across the continent.

**Conclusion:** The co-occurrence of multidrug resistance, virulence factors, and MGEs in foodborne *E. faecalis* poses a public health concern due to the risk of horizontal gene transfer and zoonotic spread. These findings underscore the need for genomic surveillance and antimicrobial stewardship in food systems, particularly in low- and middle-income countries.
