## Supplementary Material for "Genomic and Bioinformatic Insights into *Enterococcus faecalis* from Retail Meats in Nigeria"

Genome Name	MLST	Collection Year	Isolation Country
Enterococcus faecalis LH_ZT_57	ST40	2022	Zimbabwe
Enterococcus faecalis LH_ZT_43	ST165	2022	Zimbabwe
Enterococcus faecalis LH_ZT_30	ST16	2022	Zimbabwe
Enterococcus faecalis 95s2MRS	ST16	2022	Zimbabwe
Enterococcus faecalis 2s2	ST278	2022	Zimbabwe
Enterococcus faecalis 94s2	ST16	2022	Zimbabwe
Enterococcus faecalis PM3	ST16	2021	Cameroon
Enterococcus faecalis PM30	ST16	2021	Cameroon
Enterococcus faecalis PM27	ST16	2021	Cameroon
Enterococcus faecalis PM2	ST16	2021	Cameroon
Enterococcus faecalis PM14	ST16	2021	Cameroon
Enterococcus faecalis PM20	ST16	2021	Cameroon
Enterococcus faecalis LH-CAM-51	ST481	2021	Cameroon
Enterococcus faecalis LH-CAM-54	ST480	2021	Cameroon
Enterococcus faecalis LH-CAM-56	ST16	2021	Cameroon
Enterococcus faecalis LH-CAM-70	ST16	2021	Cameroon
Enterococcus faecalis LH-CAM-67	ST455	2021	Cameroon
Enterococcus faecalis LH-CAM-32	ST476	2021	Cameroon
Enterococcus faecalis PC4-S4	ST30	2021	South Africa
Enterococcus faecalis PC10-B5	ST30	2021	South Africa
Enterococcus faecalis PC3-S3	ST30	2021	South Africa
Enterococcus faecalis 76_Alex	ST16	2023	Ghana
Enterococcus faecalis 62_Alex_S287	ST16	2023	Ghana
Enterococcus faecalis 63_Alex_S285	ST628	2023	Ghana
Enterococcus faecalis FFMG-871-1-21-A	ST16	2021	Tanzania
Enterococcus faecalis FFMG-347-07-21-A	ST49	2021	Tanzania
Enterococcus faecalis FFMG-658-11-21	ST59	2021	Tanzania
Enterococcus faecalis FFMG-346-07-21-Q12	ST23	2021	Tanzania
Enterococcus faecalis FFMG-524-07-21-B	ST49	2021	Tanzania
Enterococcus faecalis FFMG-294-05-21	ST6	2021	Tanzania
Enterococcus faecalis FFMG-208-08-21-A1	ST25	2021	Tanzania
Enterococcus faecalis FFMG-48-10-21	ST16	2021	Tanzania
Enterococcus faecalis FFSG-4-HVS	ST16	2021	Tanzania
Enterococcus faecalis FFMG-620-06-21-A	ST16	2021	Tanzania
Enterococcus faecalis FFTB-47275	ST16	2021	Tanzania
Enterococcus faecalis FFMG-815-10-21	ST179	2021	Tanzania
Enterococcus faecalis FFMG-451-8-21-MI	ST6	2021	Tanzania
Enterococcus faecalis FFSG-41-HVS	ST16	2021	Tanzania
Enterococcus faecalis FFMG-620-06-21-B	ST16	2021	Tanzania
Enterococcus faecalis FFMG-470-10-21	ST6	2021	Tanzania
Enterococcus faecalis FFTB-492	ST16	2021	Tanzania
Enterococcus faecalis FFZB-190	ST646	2021	Tanzania
Enterococcus faecalis FFDD-2401	ST79	2020	Tanzania
Enterococcus faecalis FFDD-502358	ST16	2021	Tanzania
Enterococcus faecalis FFTB-21988	ST179	2021	Tanzania
Enterococcus faecalis FFMG-030-7-21-A	ST16	2021	Tanzania
Enterococcus faecalis FFDD-918	ST25	2021	Tanzania
Enterococcus faecalis FFDD-539406	ST300	2021	Tanzania
Enterococcus faecalis FFMG-1065-06-21-B	ST79	2021	Tanzania
Enterococcus faecalis FFMG-1485-05-21	ST6	2021	Tanzania
Enterococcus faecalis FFMG-144-05-21	ST6	2021	Tanzania
Enterococcus faecalis FFMG-131-7-21	ST49	2021	Tanzania
Enterococcus faecalis FFDD-715688-L1282	ST16	2021	Tanzania
Enterococcus faecalis FFDD-539155	ST102	2021	Tanzania
Enterococcus faecalis FFDD-585241-L490	ST481	2021	Tanzania
Enterococcus faecalis FFDD-908-486418-CNS	ST177	2021	Tanzania
Enterococcus faecalis FFDD-453540	ST16	2021	Tanzania
Enterococcus faecalis strain G701R2B0C1	ST563	2017	South Africa
Enterococcus faecalis strain A113R1B0	ST21	2017	South Africa
Enterococcus faecalis strain G702R1B0	ST6	2017	South Africa
Enterococcus faecalis strain 712T strain	ST476	2017	Tunisia
Enterococcus faecalis strain 612T strain	ST21	2017	Tunisia
Enterococcus faecalis strain 697T	ST476	2017	Tunisia
Enterococcus faecalis strain OB15	ST25	2016	Tunisia
Enterococcus faecalis strain U84_9	ST300	2018	South Africa
Enterococcus faecalis strain INF127_10	ST179	2018	South Africa
Enterococcus faecalis strain D139_11	ST1	2018	South Africa
Enterococcus faecalis strain D21_6	ST179	2018	South Africa
Enterococcus faecalis strain INF133_11	ST82	2018	South Africa
Enterococcus faecalis strain C56	ST646	2019	South Africa
Enterococcus faecalis strain C93	ST646	2019	South Africa
Enterococcus faecalis strain C58	ST646	2019	South Africa
Enterococcus faecalis strain C30	ST81	2019	South Africa
Enterococcus faecalis strain 3A2-2	ST271	2018	South Africa
Enterococcus faecalis strain 3UPF4	ST16	2017	South Africa
Enterococcus faecalis strain 3UPF3	ST16	2017	South Africa
Enterococcus faecalis strain 3UIC2	ST16	2017	South Africa
Enterococcus faecalis strain 3UIJ202	ST282	2017	South Africa
Enterococcus faecalis strain 3UIA2	ST16	2017	South Africa
Enterococcus faecalis strain 3UIE2	ST268	2017	South Africa
Enterococcus faecalis strain 3CPH1	ST23	2017	South Africa
Enterococcus faecalis strain 3MPH1	ST610	2017	South Africa
Enterococcus faecalis strain 2UPJ202	ST386	2017	South Africa
Enterococcus faecalis strain 2UPF4	ST314	2017	South Africa
Enterococcus faecalis strain 2UPA3	ST386	2017	South Africa
Enterococcus faecalis strain 2UIK3	ST21	2017	South Africa
Enterococcus faecalis strain 2UPC4	ST386	2017	South Africa
Enterococcus faecalis strain 2UIJ104	ST126	2017	South Africa
Enterococcus faecalis strain 2SPL2	ST314	2017	South Africa
Enterococcus faecalis strain 2UIK2	ST126	2017	South Africa
Enterococcus faecalis strain 2SPJ101	ST6	2017	South Africa
Enterococcus faecalis strain 2CPF3	ST41	2017	South Africa
Enterococcus faecalis strain 2CPH2	ST179	2017	South Africa
Enterococcus faecalis strain 2MPJ104	ST23	2017	South Africa
Enterococcus faecalis strain 1MPK4	ST40	2017	South Africa
Enterococcus faecalis strain 1MPK3	ST40	2017	South Africa
Enterococcus faecalis strain 1MPK2	ST40	2017	South Africa
Enterococcus faecalis strain 1MPJ101	ST40	2017	South Africa
Enterococcus faecalis strain 1MPF1	ST498	2017	South Africa
Enterococcus faecalis strain 1MPA1	ST40	2017	South Africa
Enterococcus faecalis strain 1MPA3	ST40	2017	South Africa
Enterococcus faecalis strain 1CPK2	ST21	2017	South Africa
Enterococcus faecalis strain 1CIB1	ST21	2017	South Africa
Enterococcus faecalis strain 1CIH3	ST21	2017	South Africa
Enterococcus faecalis strain 1CID1	ST21	2017	South Africa
Enterococcus faecalis strain 3UIC1	ST16	2017	South Africa
Enterococcus faecalis strain 3UPH1	ST23	2017	South Africa
Enterococcus faecalis strain 3MPJ101	ST258	2017	South Africa
Enterococcus faecalis strain 1CPK3	ST126	2017	South Africa
Enterococcus faecalis strain 1MPD4	ST16	2017	South Africa
Enterococcus faecalis strain 12_Tun	ST86	2014	Tunisia
Enterococcus faecalis strain ST-6:CF006	ST6	2013	South Africa
Enterococcus faecalis EF053	ST16	2018	Ghana
Enterococcus faecalis EF054	ST32	2018	Ghana
Enterococcus faecalis EF052	ST86	2018	Ghana
Enterococcus faecalis EF050	ST81	2018	Ghana
Enterococcus faecalis EF037	ST32	2018	Ghana
Enterococcus faecalis EF036	ST287	2018	Ghana
Enterococcus faecalis EF031	ST27	2018	Ghana
Enterococcus faecalis EF027	ST16	2018	Ghana
Enterococcus faecalis EF026	ST4	2018	Ghana
Enterococcus faecalis EF021	ST300	2018	Ghana
Enterococcus faecalis EF013	ST287	2018	Ghana
Enterococcus faecalis EF014	ST32	2018	Ghana
Enterococcus faecalis EF012	ST32	2018	Ghana
Enterococcus faecalis EF008	ST32	2018	Ghana
Enterococcus faecalis EF004	ST480	2018	Ghana
Enterococcus faecalis EF002	ST245	2018	Ghana
Enterococcus faecalis EF005	ST32	2018	Ghana
Enterococcus faecalis S134	ST21	2015	South Africa
Enterococcus faecalis S131	ST21	2015	South Africa
Enterococcus faecalis S121	ST40	2015	South Africa
Enterococcus faecalis S92	ST79	2015	South Africa
Enterococcus faecalis S119	ST238	2015	South Africa
Enterococcus faecalis S111	ST40	2015	South Africa
Enterococcus faecalis NIGAB	ST535	2022	Cameroon
Enterococcus faecalis LTM3	ST241	2016	South Africa
Enterococcus faecalis S14	ST21	2023	Egypt
Enterococcus faecalis NigeriaC11	ST16	2021	Nigeria
Enterococcus faecalis NigeriaC242	ST477	2021	Nigeria
Enterococcus faecalis NigeriaB242	ST477	2021	Nigeria
Enterococcus faecalis NigeriaC243	ST477	2021	Nigeria
Enterococcus faecalis NigeriaC2	ST477	2021	Nigeria
Enterococcus faecalis NigeriaB142	ST477	2021	Nigeria
Enterococcus faecalis NigeriaT44	ST477	2021	Nigeria
Enterococcus faecalis NigeriaT23	ST477	2021	Nigeria
Enterococcus faecalis NigeriaC24	ST477	2021	Nigeria
Enterococcus faecalis NigeriaC1	ST16	2021	Nigeria
Enterococcus faecalis UO.H3019	ST326	2020	Tunisia
